# Gene discoveries in autism are biased towards comorbidity with intellectual disability

**DOI:** 10.1101/715755

**Authors:** Matthew Jensen, Corrine Smolen, Santhosh Girirajan

## Abstract

Autism typically presents with a highly heterogeneous set of features, including frequent comorbidity with intellectual disability (ID). The overlap between these two phenotypes has confounded the accurate diagnosis and discovery of genetic factors associated with autism. We analyzed genetic variants in 2,290 individuals with autism from the Simons Simplex Collection (SSC) who have either ID or normal cognitive function to determine whether genes associated with autism also contribute towards ID comorbidity. We found that individuals who carried variants in a set of 173 reported autism-associated genes showed decreased IQ (p=5.49×10^−6^) and increased autism severity (p=0.013) compared with individuals without such variants. A subset of autism-associated genes also showed strong evidence for ID comorbidity in published case reports. We also found that individuals with high-functioning autism (IQ>100) had lower frequencies of CNVs (p=0.065) and LGD variants (p=0.021) compared with individuals who manifested both autism and ID (IQ<70). These data indicated that *de novo* LGD variants conferred a 1.53-fold higher risk (p=0.035) towards comorbid ID, while LGD mutations specifically disrupting autism-associated genes conferred a 4.85-fold increased risk (p=0.011) for comorbid ID. Furthermore, *de novo* LGD variants in individuals with high-functioning autism were more likely to disrupt genes with little functional relevance towards neurodevelopment, as demonstrated by evidence from pathogenicity metrics, expression patterns in the developing brain, and mouse model phenotypes. Overall, our data suggest that *de novo* pathogenic variants disrupting genes associated with autism contribute towards autism and ID comorbidity, while other genetic factors are likely to be causal for high-functioning autism.
