## Supplementary material for "Gene discoveries in autism are biased towards comorbidity with intellectual disability": Table S1

### Sheet: Sheet1
Table S1. Database sources for autism-associated genes
Gene name	Developmental Brain Disorder gene database (Tier 1)	denovo-db database (>5 non-SSC mutations)	SFARI Gene database (Tiers 1 and 2)
ADNP	X	X	X
AHDC1	X
ANK2	X	X	X
ANKRD11	X	X	X
ARID1B	X	X	X
ARL6IP4		X
ASH1L	X	X	X
ASXL3	X	X	X
AUTS2	X
BAZ2B			X
BCKDK			X
BCL11A	X	X	X
BCLAF1	X
BRF1		X
BRSK2		X
CACNA1D			X
CACNA1H			X
CACNA2D3			X
CALU		X
CASZ1		X
CD101		X
CDKL5	X
CELF2		X
CEP41			X
CHAMP1	X
CHD2	X	X	X
CHD3		X
CHD7	X	X
CHD8	X	X	X
CIC	X		X
CNOT3	X		X
CNTN4			X
CNTNAP2			X
CREBBP	X
CTBP2		X
CTCF	X
CTNNB1	X
CTNND2			X
CUL3	X	X	X
CUX1			X
DDX3X	X	X	X
DEAF1			X
DHX57	X
DIP2C			X
DMD	X
DNM1L		X
DNMT3A	X
DOCK8		X
DPP6	X
DPYD	X
DSCAM	X	X	X
DYRK1A	X	X	X
DYSF		X
EFTUD2	X
ENO3		X
EP300		X
ERBIN		X	X
FOXP1	X		X
GABRB3		X	X
GIGYF2			X
GRIA1			X
GRIA2		X
GRIN2B	X		X
GRIP1			X
HHAT		X
HIVEP2	X
HIVEP3		X
IL1RAPL1	X
ILF2			X
INSC		X
INTS6			X
IQSEC2	X
IRF2BPL			X
ITSN1	X
KANSL1	X
KAT2B			X
KAT6A	X
KATNAL2			X
KCNQ2	X	X
KDM5B	X	X	X
KDM6A	X		X
KIF11	X
KMT2A	X	X	X
KMT2C	X	X	X
KMT5B		X	X
LEO1			X
LMTK3	X
MACROD2			X
MAGEL2	X		X
MAPK9		X
MBD5	X
MBOAT7			X
MECP2	X	X	X
MED13			X
MED13L	X		X
MEF2C	X
MET			X
MYT1L	X	X	X
NAA15		X	X
NCKAP1	X		X
NCOR1			X
NEXMIF	X	X
NLGN3			X
NRXN1	X	X	X
NSD1	X	X
NSD2		X
OXR1		X
PAX5		X
PCDH11X		X
PCDH19	X
PDE11A		X
PHF12		X
PHF3			X
PHIP	X
POGZ	X	X	X
PRKAR1B		X
PRMT2		X
PTCHD1	X		X
PTEN	X		X
QRICH1		X
RAI1	X
RANBP17			X
RB1CC1	X
RELN			X
RIMS1	X		X
RPH3A	X
SATB2	X
SCN1A	X	X
SCN2A	X	X	X
SCN9A			X
SET		X	X
SETBP1	X
SETD2	X
SETD5	X	X	X
SHANK2	X		X
SHANK3	X	X	X
SLC12A6		X
SLC6A1	X	X	X
SLC9A6	X
SMARCC2		X	X
SMC1A	X
SOX5	X	X
SPAST			X
SPRED2		X
SRCAP	X	X	X
SRRM2		X
SRSF11		X	X
ST3GAL6		X
STAU1		X
STXBP1	X	X
SYNGAP1	X	X	X
TAOK2			X
TBL1XR1			X
TBR1	X		X
TCF12		X
TCF20	X	X	X
TCF4	X	X
TNRC6B			X
TRIO	X		X
TRIP12		X	X
TTN		X
UBE3A	X
UBN2			X
UPF3B		X	X
USP15			X
USP7			X
WAC	X	X	X
WDFY3	X		X
WDR45	X
ZC3H14		X
ZFAND5		X
ZMYND11	X
ZNF462	X
