## Supplementary material for "Gene discoveries in autism are biased towards comorbidity with intellectual disability": Table S2

### Sheet: Sheet1
Table S2. Data from case reports of individuals with pathogenic variants in autism-associated genes
Autism genes	ID cases	Autism cases	Autism cases with comorbid ID	Variant types in autism/ID cases		Citations
ADNP	11/11	7/11	7/7	Unknown		Arnett, AB. et al. The autism spectrum phenotype in ADNP syndrome. Autism Research, 11, 9, doi: 10.1002/aur.1980 (2018)
	9/73 - Mild 26/73 - Moderate 38/73 - Severe TOTAL - 73/73	64/73	64/64	Unknown		Van Dijck, A. et al. Clinical Presentation of a Complex Neurodevelopmental Disorder Caused by Mutations in ADNP. Biological Psychiatry, 85, 4, doi: 10.1016/j.biopsych.2018.02.1173 (2019)
	1/1 - Severe	1/1	1/1	Nonsense		Alkunhaizi, E. et al. Mutation in the ADNP gene associated with Noonan syndrome features. Clinical Dysmorphology, 27, 2, doi: 10.1097/MCD.0000000000000215 (2018)
	36/36	29/36	29/29	Missense - 1 Nonsense - 14 Frameshift - 13 Deletion - 1		Gozes, I. et al. Premature primary tooth eruption in cognitive/motor-delayed ADNP-mutated children. Translational Psychiatry, 7, doi: 10.1038/tp.2017.27 (2017)
	13/13	13/13	13/13	Unknown		Krajewska‐Walasek, M. et al. Additional Data on the Clinical Phenotype ofHelsmoortel—Van der Aa Syndrome Associatedwith a Novel Truncating Mutation in ADNP Gene. American Journal of Medical Genetics Part A, 170, 6, doi: 10.1002/ajmg.a.37641 (2016)
ANK2	1/1 - Moderate (IQ 40-60)	1/1	1/1	Frameshift		Bowling, K. M. et al. Genomic diagnosis for children with intellectual disability and/or developmental delay. Genome Med 9, 43, doi:10.1186/s13073-017-0433-1 (2017).
ANKRD11	6/7 - Moderate 1/7 - Mild TOTAL 7/7	7/7	7/7	Nonsense - 1 Frameshift - 3 Deletions - 3		Sirmaci, A. et al. Mutations in ANKRD11 Cause KBG Syndrome, Characterized by Intellectual Disability, Skeletal Malformations, and Macrodontia. American Journal of Human Genetics 89, 2, doi: 10.1016/j.ajhg.2011.06.007 (2011)
	1/1	1/1	1/1	Frameshift		Kleyner, R. et al. KBG syndrome involving a single-nucleotide duplication in ANKRD11. Cold Spring Harbor Molecular Case Studies, 2, 6, doi: 10.1101/mcs.a001131 (2016)
	2/2	1/2	1/1	Nonsense		Parenti, I. et al. Broadening of cohesinopathies: exome sequencing identifies mutations in ANKRD11 in two patients with Cornelia de Lange‐overlapping phenotype. Clinical Genetics 89, 1, doi: 10.1111/cge.12564 (2015)
ARID1B	127/143	77/143	77/77	Unknown		van der Sluijs, PJ. et al. The ARID1B spectrum in 143 patients: from nonsyndromic intellectual disability to Coffin–Siris syndrome. Genetics in Medicine 21, 6, doi: 10.1038/s41436-018-0330-z (2019)
	1/1 - Severe	1/1	1/1	Frameshift		Määttänen, L. et al. A 69‐year‐old woman with Coffin–Siris syndrome. American Journal of Medical Genetics 176, 8, doi: 10.1002/ajmg.a.38844 (2018)
	8/8 - Moderate-Severe	1/8	1/1	Nonsense		Hoyer, J. et al.Haploinsufficiency of ARID1B, a Member of the SWI/SNF-A Chromatin-Remodeling Complex, Is a Frequent Cause of Intellectual Disability. American Journal of Human Genetics 3, 9, doi: 10.1016/j.ajhg.2012.02.007 (2012)
	1/1	1/1	1/1	Frameshift		Vals, M. et al. Coffin–Siris Syndrome with obesity, macrocephaly, hepatomegaly and hyperinsulinism caused by a mutation in the ARID1B gene. European Journal of Human Genetics 22, doi: 10.1038/ejhg.2014.25 (2014)
ASH1L	6/13 - Mild 5/13 - Severe 2/13 - Present TOTAL 13/13	3/13	3/3	Nonsense - 2 Frameshift - 1		Shen, W. et al. De novo loss-of-function variants of ASH1L are associated with an emergent neurodevelopmental disorder. European Journal of Medical Genetics, 62, 1, doi: 10.1016/j.ejmg.2018.05.003 (2019)
	1/1 - IQ<30	1/1	1/1	Missense		Wang, T. et al. De novo genic mutations among a Chinese autism spectrum disorder cohort. Nature Communications, 7, doi: 10.1038/ncomms13316 (2016)
ASXL3	1/1	1/1	1/1	Nonsense		Wayhelova, M. et al. Novel de novo frameshift variant in the ASXL3 gene in a child with microcephaly and global developmental delay. Molecular Medicine Reports, 20, 1, doi: 10.3892/mmr.2019.10303 (2019)
	3/12 - Moderate 1/12 - Moderate-Severe 6/12 - Severe 1/12 - Profound TOTAL 11/12	9/12	8/9	Nonsense - 6 Frameshift - 2		Balasubramanian, S. et al. Delineating the phenotypic spectrum of Bainbridge-Ropers syndrome: 12 new patients with de novo, heterozygous, loss-of-function mutations in ASXL3 and review of published literature. Journal of Medical Genetics,54, doi: 10.1136/jmedgenet-2016-104360 (2017)
	1/1 - Severe	1/1	1/1	Frameshift		Verhoeven, W. et al. Phenotypic characterization of an older adult male with late-onset epilepsy and a novel mutation in ASXL3 shows overlap with the associated Bainbridge-Ropers syndrom. Neuropsychiatric Disease and Treatment, 14, doi: 10.2147/NDT.S153511 (2018)
	1/1 - Profound	1/1	1/1	Frameshift		Chinen, Y. et al. Mild prominence of the Sylvian fissure in a Bainbridge‐Ropers syndrome patient with a novel frameshift variant in ASXL3. Clinical Case Reports, 6, 2, doi: 10.1002/ccr3.1361 (2017)
	2/2 - Severe	2/2	2/2	Nonsense - 2		Koboldt, DC. et al. A de novo nonsense mutation in ASXL3 shared by siblings with Bainbridge–Ropers syndrome. Cold Spring Harbor Molecular Case Studies,4, doi: 10.1101/mcs.a002410 (2018)
	1/1	1/1	1/1	Biallelic Missense		Giri, D. et al. Novel compound heterozygous ASXL3 mutation causing Bainbridge-ropers like syndrome and primary IGF1 deficiency. International Journal of Pediatric Endocrinology, 8, doi: 10.1186/s13633-017-0047-9 (2017)
	1/1	1/1	1/1	Frameshift		Dinwiddie, DL. et al. De novoframeshift mutation in ASXL3 in a patient with global developmental delay, microcephaly, and craniofacial anomalies. BMC Medical Genomics, 6, doi: 10.1186/1755-8794-6-32 (2013)
BCL11A	1/9 - Mild-Moderate 1/9 - Moderate-Severe 6/9 - Moderate 1/9 - Severe TOTAL - 9/9	2/9	2/2	Missense - 1 Frameshift - 1		Dias, C. et al. BCL11A Haploinsufficiency Causes an Intellectual Disability Syndrome and Dysregulates Transcription. American Journal of Human Genetics, 99, 2, doi: 10.1016/j.ajhg.2016.05.030 (2016)
	2/7	2/7	1/2	Missense		Cai, T. et al. Identification of novel mutations in the HbF repressor gene BCL11A in patients with autism and intelligence disabilities. American Journal of Hematology 92, 12, doi: 10.1002/ajh.24902 (2017)
CHD2	1/1	1/1	1/1	Frameshift		Bernardo, P. et al. CHD2 mutations: Only epilepsy? Description of cognitive and behavioral profile in a case with a new mutation. Seizure, 51, doi: 10.1016/j.seizure.2017.09.001 (2017)
	2/2	2/2	2/2	Nonsense - 1 Splicing - 2		Yamamoto, T. et al. Genomic backgrounds of Japanese patients with undiagnosed neurodevelopmental disorders. Brain and Development, 10.1016/j.braindev.2019.05.007 (2019)
CHD8	1/10 - Mild 3/10 - Moderate 1/10 - Moderate-Severe 2/10 - Severe TOTAL - 7/10	7/10	6/7	Nonsense - 4 Splicing - 1 Frameshift - 1		Douzgou, S. et al. The clinical presentation caused by truncating CHD8 variants. Clinical Genetics 96, 1, doi: 10.1111/cge.13554 (2019)
	7/10	9/10	6/9	Missense - 2 Nonsense - 4		Wang, J. et al. Autism spectrum disorder early in development associated with CHD8 mutations among two Chinese children. BMC Pediatrics, 18, doi: 10.1186/s12887-018-1307-4 (2018)
	11/11	6/11	6/6	Unknown		Arnett, AB. et al. The autism spectrum phenotype in ADNP syndrome. Autism Research, 11, 9, doi: 10.1002/aur.1980 (2018)
	2/2 - Severe	2/2	2/2	Frameshift - 2		Wang, T. et al. De novo genic mutations among a Chinese autism spectrum disorder cohort. Nature Communications, 7, doi: 10.1038/ncomms13316 (2016)
	11/17	14/17	9/14	Deletion - 1 Nonsense - 1 Splicing - 1 Frameshift - 3 Unknown - 3		Stolerman, ES. et al. CHD8 intragenic deletion associated with autism spectrum disorder. European Journal of Medical Genetics, 59, 4, doi: 10.1016/j.ejmg.2016.02.010 (2016)
	9/15	13/15	8/13	Nonsense - 4 Splicing - 1 Frameshift - 3		Bernier R. et al. Disruptive CHD8 mutations define a subtype of autism early in development. Cell, 158, 2, doi: 10.1016/j.cell.2014.06.017 (2014)
	1/10 - Below average IQ 1/10 - Mild IQ 3/10 - Low IQ 4/10 - Extremely low IQ TOTAL - 9/10	10/10	9/10	Deletions - 1 Nonsense - 3 Splicing - 1 Frameshift - 4		Merner, N. et al. A de novo frameshift mutation in chromodomain helicase DNA‐binding domain 8 (CHD8): A case report and literature review. American Journal of Human Genetics, 170, 5, doi: 10.1002/ajmg.a.37566 (2016)
CUL3	1/1 - Mild	1/1	1/1	Missense		Codina-Solà, M. et al. Integrated analysis of whole-exome sequencing and transcriptome profiling in males with autism spectrum disorders. Molecular Autism, 6, 21, doi: 10.1186/s13229-015-0017-0 (2015)
DDX3X	69/69	27/69	27/27	Unknown		Chanes, NM. et al. Further delineation of DDX3X syndrome. Clinical Dysmorphology, 28, 3, doi: 10.1097/MCD.0000000000000263 (2019)
	28/28	6/28	6/6	Unknown		Wang, X. et al. Phenotypic expansion in DDX3X – a common cause of intellectual disability in females. Annals of Clinical and Translational Neurology, 5, 10, doi: 10.1002/acn3.622 (2018)
DYRK1A	6/6	6/6	6/6	Nonsense - 2 Frameshift - 4		Blackburn, ATM. et al. DYRK1A-related intellectual disability: a syndrome associated with congenital anomalies of the kidney and urinary tract. Genetics in Medicine, doi: 10.1038/s41436-019-0576-0 (2019)
	1/20	3/20	1/3	Nonsense		Evers, JMG. et al. Structural analysis of pathogenic mutations in the DYRK1A gene in patients with developmental disorders. Human Molecular Genetics, 26, 3, doi: 10.1093/hmg/ddw409 (2017)
KMT2A	5/6	5/6	4/5	Missense - 1 Nonsense - 1 Frameshift - 2		Chan, AJS. et al. Expanding the neurodevelopmental phenotypes of individuals with de novo KMT2A variants. NPJ Genomic Medicine, 4, 9, doi: 10.1038/s41525-019-0083-x (2019)
	0/2	1/2	0/1	NA		Feldman, HR. et al. The progression of Wiedemann–Steiner syndrome in adulthood and two novel variants in the KMT2A gene. American Journal of Medical Genetics, 179, 2, doi: 10.1002/ajmg.a.60698 (2018)
	18/33 - Mild 11/33 - Moderate 4/33 - Severe TOTAL - 33/33	2/33	2/2	Missense - 2		Baer, S. et al. Wiedemann‐Steiner syndrome as a major cause of syndromic intellectual disability: A study of 33 French cases. Clinical Genetics, 94, 1, doi: 10.1111/cge.13254 (2018)
	38/58	4/58	4/4	Unknown		Sun, Y. et al. Further delineation of the phenotype of truncating KMT2A mutations: The extended Wiedemann–Steiner syndrome. American Journal of Medical Genetics, 173, 2, doi: 10.1002/ajmg.a.38025 (2016)
MECP2	1/1	1/1	1/1	Nonsense		Alexandrou, A. et al. De novo mosaic MECP2 mutation in a female with Rett syndrome. Clinical Case Reports, 7, 2, doi: 10.1002/ccr3.1985 (2019)
MYT1L	1/1 - IQ=60	1/1	1/1	Nonsense		Wang, T. et al. De novo genic mutations among a Chinese autism spectrum disorder cohort. Nature Communications, 7, doi: 10.1038/ncomms13316 (2016)
NRXN1	11/11 - Severe	1/11	1/1	Bi-allelic muts/dels		Castronovo, P. et al. Phenotypic spectrum of NRXN1 mono‐ and bi‐allelic deficiency: A systematic review. Clinical Genetics, doi: 10.1111/cge.13537 (2019)
	8/21	12/21	2/12	Deletions - 2		Brignell, A. et al. Characterization of speech and language phenotype in children with NRXN1 deletions. American Journal of Medical Genetics B Neuropsychiactric Genetics, 177, 8, doi: 10.1002/ajmg.b.32664 (2018)
	25/27	20/27	19/20	Deletions - 19		Al Shehhi, M. et al. NRXN1 deletion syndrome; phenotypic and penetrance data from 34 families. European Journal of Medical Genetics, 62, 3, doi: 10.1016/j.ejmg.2018.07.015 (2019)
	1/1	1/1	1/1	Deletion		Sajid, U. et al. Two De Novo Mutations in an Autistic Child Who Had Previously Undergone Transplantation for Dilated Cardiomyopathy: The Importance of Keeping an Open Mind. Canadian Journal of Cardiolgy, 33, 2, doi: 10.1016/j.cjca.2016.08.019 (2017)
POGZ	9/10	5/10	5/5	Missense - 1 Nonsense - 3 Duplication - 1		Ferretti, A. et al. POGZ‐related epilepsy: Case report and review of the literature. American Journal of Medical Genetics, 179, 8, doi: 10.1002/ajmg.a.61206 (2019)
	1/1	1/1	1/1	Missense		Samanta, D. et al. The neurological aspects related to POGZ mutation: case report and review of CNS malformations and epilepsy. Acta Neurologica Belgica, doi: 10.1007/s13760-019-01122-6 (2019)
	1/1	1/1	1/1	LOF		Du, X. et al. Genetic Diagnostic Evaluation of Trio-Based Whole Exome Sequencing Among Children With Diagnosed or Suspected Autism Spectrum Disorder. Frontiers in Genetics, 9, 594, doi: 10.3389/fgene.2018.00594 (2018)
	1/1 - Severe	1/1	1/1	Frameshift		Dentici, ML. et al. Expanding the phenotypic spectrum of truncating POGZ mutations: Association with CNS malformations, skeletal abnormalities, and distinctive facial dysmorphism. American Journal of Medical Genetics A, 173, 7, doi: 10.1002/ajmg.a.38255 (2017)
	24/25	17/23	17/17	Intronic - 2 Nonsense - 7 Frameshift - 8		Stessman, HAF. et al. Disruption of POGZ Is Associated with Intellectual Disability and Autism Spectrum Disorders. American Journal of Human Genetics, 98, 3, doi: 10.1016/j.ajhg.2016.02.004 (2016)
	5/5	2/5	2/2	Nonsense - 1 Frameshift - 1		White, J. et al. POGZ truncating alleles cause syndromic intellectual disability. Genome Medicine, 8, 3, doi: 10.1186/s13073-015-0253-0 (2016)
	6/6	1/7	1/1	Nonsense		Ye, Y. et al. De novo POGZ mutations are associated with neurodevelopmental disorders and microcephaly. Cold Spring Harbor Molecular Case Studies, 1, 1, doi: 10.1101/mcs.a000455 (2015)
	1/1 - Severe	1/1	1/1	Missense		Fukai, R. et al. A case of autism spectrum disorder arising from a de novo missense mutation in POGZ. Journal of Human Genetics, 60, doi: 10.1038/jhg.2015.13 (2015)
SCN2A	1/1	1/1	1/1	Deletion		Nickel, K. et al. Heterozygous deletion of SCN2A and SCN3A in a patient with autism spectrum disorder and Tourette syndrome: a case report. BMC Psychiatry, 18, 248, doi: 10.1186/s12888-018-1822-8 (2018)
	1/1	1/1	1/1	Missense		Leach, LE. et al. Episodic ataxia associated with a de novo SCN2A mutation. European Journal of Paediatric Neurology, 20, 5, doi: 10.1016/j.ejpn.2016.05.020 (2016)
	1/1 - Severe	1/1	1/1	Missense		Wong, VCN. et al. SCN2A mutation in a Chinese boy with infantile spasm - response to Modified Atkins Diet. Brain and Development, 37, 7, doi: 10.1016/j.braindev.2014.10.008 (2015)
	1/1	1/1	1/1	Splicing		Tavassoli, T. et al. De novo SCN2A splice site mutation in a boy with Autism spectrum disorder. BMC Medical Genetics, 15, 35, doi: 10.1186/1471-2350-15-35 (2014)
	15/33	5/33	3/5	Missense - 2 Nonsense - 1		Baasch, A. et al. Exome sequencing identifies a de novo SCN2A mutation in a patient with intractable seizures, severe intellectual disability, optic atrophy, muscular hypotonia, and brain abnormalities. Epilepsia, 55, 4, doi: 10.1111/epi.12554 (2014)
SETD5	8/9	2/9	2/2	Intronic - 1 Nonsense - 1		Powis, Z. et al. Expansion and further delineation of the SETD5 phenotype leading to global developmental delay, variable dysmorphic features, and reduced penetrance. Clinical Genetics,93, 4, doi: 10.1111/cge.13132 (2017)
	7/7	5/7	5/5	Unknown		Grozeva, D. et al. De Novo Loss-of-Function Mutations in SETD5, Encoding a Methyltransferase in a 3p25 Microdeletion Syndrome Critical Region, Cause Intellectual Disability. American Journal of Human Genetics, 94, 4, doi: 10.1016/j.ajhg.2014.03.006 (2014)
SHANK3	29/30	22/30	21/22	Missense - 1 Splicing - 2 Nonsense - 4 Frameshift - 14		Li, Y. et al. Genotype and phenotype correlations for SHANK3 de novo mutations in neurodevelopmental disorders. American Journal of Medical Genetics, 172, 12, doi: 10.1002/ajmg.a.40666 (2018)
	0/1	1/1	0/1	NA		Kanani, F. et al. SHANK3 variant as a cause of nonsyndromal autism in an 11-year-old boy and a review of published literature. Clinical Dysmorphology, doi: 10.1097/MCD.0000000000000232 (2018)
	1/1	1/1	1/1	Frameshift		Zhu, W. et al. Two de novo novel mutations in one SHANK3 allele in a patient with autism and moderate intellectual disability. American Journal of Medical Genetics A, 176, 4, doi: 10.1002/ajmg.a.38622 (2018)
	5/5	2/5	2/2	Unknown		Terrone, G. et al. A novel SHANK3 interstitial microdeletion in a family with intellectual disability and brain MRI abnormalities resembling Unidentified Bright Objects. European Journal of Paediatric Neurology, 21, 6, doi: 10.1016/j.ejpn.2017.07.006 (2017)
SYNGAP1	1/1 - Moderate	1/1	1/1	Frameshift		Cook, EH. et al. Lovastatin Treatment of a Patient with a De Novo SYNGAP1 Protein Truncating Variant. Journal of Child and Adolescent Pharmacology,29, 4, doi: 10.1089/cap.2018.0159 (2019)
	1/8 - Moderate 6/8 - Moderate-Severe 1/8 - Severe TOTAL 8/8	3/8	3/3	Missense - 2 Frameshift - 1		Von Stülpnagel, C. et al. Chewing induced reflex seizures (“eating epilepsy”) and eye closure sensitivity as a common feature in pediatric patients with SYNGAP1 mutations: Review of literature and report of 8 cases. Seizure, 65, doi: 10.1016/j.seizure.2018.12.020 (2019)
	1/1	1/1	1/1	Splicing		Pei, Y. et al. Novel Mutation of SYNGAP1 Associated with Autosomal Dominant Mental Retardation 5 in a Chinese Patient. Fetal and Pediatric Pathology, 6, doi: 10.1080/15513815.2018.1497113 (2018)
	1/1 - Mild	1/1	1/1	Missense		Kimura, Y. et al. Novel SYNGAP1 variant in a patient with intellectual disability and distinctive dysmorphisms. Congenital Anomalies, 58, 6, doi: 10.1111/cga.12273 (2018)
	1/1 - Severe	1/1	1/1	Splicing		Prchalova, D. et al. Analysis of 31-year-old patient with SYNGAP1 gene defect points to importance of variants in broader splice regions and reveals developmental trajectory of SYNGAP1-associated phenotype: case report. BMC Medical Genetics, 18, 62, doi: 10.1186/s12881-017-0425-4 (2017)
	1/11 - Mild 6/11 - Moderate 4/11 - Moderate-Severe TOTAL 11/11	4/11	4/4	Missense - 2 Splicing - 1 Frameshift - 1		Berryer, MH. et al. Mutations in SYNGAP1 Cause Intellectual Disability, Autism, and a Specific Form of Epilepsy by Inducing Haploinsufficiency. Human Mutation,34, 2, doi: 10.1002/humu.22248 (2012)
TCF20	16/16	9/16	9/9	Missense - 1 Nonsense - 1 Deletion - 3 Frameshift - 4		Vetrini, F. et al. De novo and inherited TCF20 pathogenic variants are associated with intellectual disability, dysmorphic features, hypotonia, and neurological impairments with similarities to Smith–Magenis syndrome. Genome Medicine, 11, 12, doi: 10.1186/s13073-019-0623-0 (2019)
	26/26	18/26	18/18	Unknown		Torti, E. et al. Variants in TCF20 in neurodevelopmental disability: description of 27 new patients and review of literature. Genetics in Medicine, doi: 10.1038/s41436-019-0454-9 (2019)
	1/5 - borderline (IQ 79) 2/5 - Mild 1/5 - Mild-Moderate 1/5 - Moderate TOTAL 5/6	5/6	4/5	Rearrangement - 2 Frameshift - 2		Schäfgen, J. et al. De novo nonsense and frameshift variants of TCF20 in individuals with intellectual disability and postnatal overgrowth. European Journal of Human Genetics, 24, doi: 10.1038/ejhg.2016.90 (2016)
